# Scarless conditional sgRNAs via endogenous mascRNA processing enable rapid and temporally controlled genome editing

**DOI:** 10.64898/2026.08.20.745814

**Authors:** Curtis Hart, Lovely Paul Solomon Devakumar, Khalid Saeed, Adam Spruce, Chara Mastrokalou, Sebastian Lukasiak, Douglas Ross-Thriepland, David Walter, Nikhil Gupta

**Affiliations:** Cancer Research Horizons, Cancer Research UK, Cambridge, United Kingdom; Discovery Sciences, BioPharmaceuticals R&D, AstraZeneca, Cambridge, United Kingdom

**Author notes:** These authors contributed equally to this work (Curtis Hart, Lovely Paul Solomon Devakumar). King Abdullah International Medical Research Centre, King Saud Bin Abdulaziz University for Health Sciences, Riyadh, Saudi Arabia (Khalid Saeed). Cambridge Stem Cell Institute, University of Cambridge, Cambridge, United Kingdom (Adam Spruce). Department of Molecular Biology and Genetics, Faculty of Science, Bilkent University, Ankara, Türkiye (Nikhil Gupta).

## Abstract

Precise temporal control of gene editing is essential for studying dynamic biological processes, interrogating essential gene function, and improving the interpretability of pooled perturbation screens. Cre-dependent single guide RNA (sgRNA) switches provide temporal regulation by coupling guide activation to site-specific recombination, but existing designs retain a loxP-derived 5′ sequence (scar) on the mature sgRNA that can impair guide function. We developed a scarless conditional sgRNA platform that combines Cre-loxP recombination with endogenous RNA processing to restore the native sgRNA architecture following induction. A MALAT1-associated small cytoplasmic RNA (mascRNA) module was positioned upstream of the guide sequence such that, after Cre-mediated recombination, cellular RNase P and RNase Z remove the residual loxP-derived overhang, generating a mature sgRNA with an authentic 5′ terminus. Using guides targeting endogenous cell-surface marker genes, the scarless design maintained stringent OFF-state control while improving ON-state editing performance compared with a conventional Cre-activated sgRNA switch, resulting in faster editing kinetics, greater perturbation penetrance, and more consistent editing efficiency. This modular strategy provides a simple approach for conditional CRISPR genome editing that preserves guide integrity and should be readily adaptable to time-resolved functional genomics and pooled screening applications.
