## Supplementary File 1 for "Scarless conditional sgRNAs via endogenous mascRNA processing enable rapid and temporally controlled genome editing"

### Sheet: All sequences
Category	Name	Description	Sequence (5'-3')
Construct	LoxP-STOP-LoxP-Guide		ATAACTTCGTATAATGTATGCTATACGAAGTTATTTTTTTTTATAACTTCGTATAATGTATGCTATACGAAGTTATNNNNNNNNNNNNNNNNNNNN
Construct	LoxP-STOP-LoxP-mascRNA-Guide		ATAACTTCGTATAATGTATGCTATACGAAGTTATTTTTTTTTATAACTTCGTATAATGTATGCTATACGAAGTTATGACGCTGGTGGCTGGCACTCCTGGTTTCCAGGACGGGGTTCAAGTCCCTGCGGTGTCTNNNNNNNNNNNNNNNNNNNN
Construct	LoxP-STOP-LoxP-tRNA-CD151		ATAACTTCGTATAATGTATGCTATACGAAGTTATTTTTTTTTATAACTTCGTATAATGTATGCTATACGAAGTTATGCATCGGTGGTTCAGTGGTAGAATGCTCGCCTGCCACGCGGGCGGCCCGGGTTCGATTCCCGGCCGATGCAGGCCACAGCCTACATCCTGG
Construct	LoxP-Guide		ATAACTTCGTATAATGTATGCTATACGAAGTTATNNNNNNNNNNNNNNNNNNNN
Construct	LoxP-mascRNA-Guide		ATAACTTCGTATAATGTATGCTATACGAAGTTATGACGCTGGTGGCTGGCACTCCTGGTTTCCAGGACGGGGTTCAAGTCCCTGCGGTGTCTNNNNNNNNNNNNNNNNNNNN
Guide	AAVS1		GTCACCAATCCTGTCCCTAG
Guide	B2M		CACAGCCCAAGATAGTTAAG
Guide	CD151		GGCCACAGCCTACATCCTGG
Primer	NGS_v3_forward		ACACTCTTTCCCTACACGACGCTCTTCCGATCTCTTGTGGAAAGGACGAAACA
Primer	NGS_v3_reverse		GTGACTGGAGTTCAGACGTGTGCTCTTCCGATCTACCCAGACTGCTCATCGTC
Plasmid	pFGCLV4		gacggatcgggagatcctcgcgcgttgacattgattattgactagttattaatagtaatcaattacggggtcattagttcatagcccatatatggagttccgcgttacataacttacggtaaatggcccgcctggctgaccgcccaacgacccccgcccattgacgtcaataatgacgtatgttcccatagtaacgccaatagggactttccattgacgtcaatgggtggagtatttacggtaaactgcccacttggcagtacatcaagtgtatcatatgccaagtacgccccctattgacgtcaatgacggtaaatggcccgcctggcattatgcccagtacatgaccttatgggactttcctacttggcagtacatctacgtattagtcatcgctat…
RNA	fly-tRNA		GCATCGGTGGTTCAGTGGTAGAATGCTCGCCTGCCACGCGGGCGGCCCGGGTTCGATTCCCGGCCGATGCA
RNA	mascRNA		GACGCTGGTGGCTGGCACTCCTGGTTTCCAGGACGGGGTTCAAGTCCCTGCGGTGTCT

### Sheet: sgRNA sequences
sgRNA	Sequence (5'-3')
AAVS1	GTCACCAATCCTGTCCCTAG
B2M	CACAGCCCAAGATAGTTAAG
CD151	GGCCACAGCCTACATCCTGG

### Sheet: Constructs
Constructs	Sequence (5'-3')
LoxP-STOP-LoxP-Guide	ATAACTTCGTATAATGTATGCTATACGAAGTTATTTTTTTTTATAACTTCGTATAATGTATGCTATACGAAGTTATNNNNNNNNNNNNNNNNNNNN
LoxP-STOP-LoxP-mascRNA-Guide	ATAACTTCGTATAATGTATGCTATACGAAGTTATTTTTTTTTATAACTTCGTATAATGTATGCTATACGAAGTTATGACGCTGGTGGCTGGCACTCCTGGTTTCCAGGACGGGGTTCAAGTCCCTGCGGTGTCTNNNNNNNNNNNNNNNNNNNN
LoxP-STOP-LoxP-tRNA-CD151	ATAACTTCGTATAATGTATGCTATACGAAGTTATTTTTTTTTATAACTTCGTATAATGTATGCTATACGAAGTTATGCATCGGTGGTTCAGTGGTAGAATGCTCGCCTGCCACGCGGGCGGCCCGGGTTCGATTCCCGGCCGATGCAGGCCACAGCCTACATCCTGG
LoxP-Guide	ATAACTTCGTATAATGTATGCTATACGAAGTTATNNNNNNNNNNNNNNNNNNNN
LoxP-mascRNA-Guide	ATAACTTCGTATAATGTATGCTATACGAAGTTATGACGCTGGTGGCTGGCACTCCTGGTTTCCAGGACGGGGTTCAAGTCCCTGCGGTGTCTNNNNNNNNNNNNNNNNNNNN
N = sgRNA sequence

### Sheet: Primer sequences
Primers	Sequence (5'-3')
NGS_v3_forward	ACACTCTTTCCCTACACGACGCTCTTCCGATCTCTTGTGGAAAGGACGAAACA
NGS_v3_reverse	GTGACTGGAGTTCAGACGTGTGCTCTTCCGATCTACCCAGACTGCTCATCGTC

### Sheet: RNA sequences
RNA	Sequence (5'-3')
fly-tRNA	GCATCGGTGGTTCAGTGGTAGAATGCTCGCCTGCCACGCGGGCGGCCCGGGTTCGATTCCCGGCCGATGCA
mascRNA	GACGCTGGTGGCTGGCACTCCTGGTTTCCAGGACGGGGTTCAAGTCCCTGCGGTGTCT
